# Purification of post-transcriptionally modified tRNAs for enhanced cell-free translation systems

**DOI:** 10.1101/2025.06.10.658963

**Authors:** Evan M. Kalb, Jose L. Alejo, Leticia Dias-Fields, Isaac Knudson, Joshua A. Davisson, Efren Maldonado, Kanokporn Chattrakun, Shangsi Lin, Alanna Schepartz, Shenglong Zhang, Scott Blanchard, Aaron E. Engelhart, Katarzyna P. Adamala

**Affiliations:** Department of Genetics, Cell Biology and Development, University of Minnesota, Minneapolis, MN US; Department of Chemistry, University of California, Berkeley, CA, USA; Department of Structural Biology, St. Jude Children’s Research Hospital, Memphis, Tennessee, USA; NSF Center for Genetically Encoded Materials (C-GEM), Berkeley, CA, USA; Department of Chemistry and The RNA Institute, University at Albany, State University of New York, Albany, NY 12222, USA

## Abstract

Transfer RNAs (tRNAs) are utilized by the ribosome to decode the nucleic acid alphabet. tRNA structure, stability, aminoacylation efficiency, and decoding efficacy are governed by their extensive post-transcriptional modifications. In most studies, individual tRNAs are generated using *in vitro* transcription, which produces tRNAs devoid of these critical site-specific modifications, negatively affecting translation yields and fidelity. To address this, we have developed a purification method which couples tRNA overexpression to DNA hybridization-based purification. Using this approach, we produced native tRNAs from *E. coli* in high yield and purity while retaining their complement of native post-transcriptional modifications and translational activity. We extend this technique to the purification of  and , tRNAs of critical importance for genetic code expansion. We confirmed that both  and  contain native *E. coli* post-transcriptional modifications and provide the first complete modification profiles of each. Moreover, we found that *in vivo-*generated  significantly outperforms its *in vitro-*generated counterpart in amber codon suppression in cell-free translation reactions. Finally, we purified an engineered variant of *E. coli* , extending our studies to synthetic tRNAs. We present a flexible method which generates modified tRNAs in high yield and purity, addressing a critical and persistent challenge in RNA biochemistry. This toolkit enables future structural and cell-free studies through scalable access to native and engineered tRNAs, advancing the broader field of translation and synthetic biology.
