## supplemental data file for "Purification of post-transcriptionally modified tRNAs for enhanced cell-free translation systems": Supplemental Data File2.xlsx

### Sheet: Sheet1
tRNA	Oberserved m/z	Baseline	Intensity	Rel Int	S/N	Peak Area	Percent Composition	Theoretical Mass	Mass Assignment	Mass Accuracy (ppm)	Category
Trp	24538.2	1970.49	1.77643e+06	16.9344	300.75	4.56224e+06	9.00796	NA	Hypomodified peak; But greater than unmodified tRNATrp	NA	Hypomodified
Trp	24657.3	1978.67	1.22443e+06	11.6724	206.746	4.68872e+06	9.25768	24657	AGG GGC G4A GUU CAA DDG GDA GAG CAC CGG UBU CCA +AA CCG GGU 7UU GGG AGT PCG AGU CUC UCC GCC CCU GCC A (+: Hypomodified A37)	11.9493	Hypomodified
Trp	24703.5	1981.84	1.049e+07	100	1769.42	3.57986e+07	70.6829	24703.1	AGG GGC G4A GUU CAA DDG GDA GAG CAC CGG UBU CCA *AA CCG GGU 7UU GGG AGT PCG AGU CUC UCC GCC CCU GCC A (MODOMICS reported mass)	13.9081	Fully modified
Trp	24718.9	1982.91	1.1675e+06	11.1297	196.863	4.25711e+06	8.40548	24717.1	AGG GGC G4A GUU CAA DD# GDA GAG CAC CGG UBU CCA *AA CCG GGU 7UU GGG AGT PCG AGU CUC UCC GCC CCU GCC A (#: Potential G18 methylation site)	72.5661	Hypermodified
Trp	25653.8	2132.57	700619	6.67892	115.037	1.34009e+06	2.64595	NA	NA	NA	Unknown
ArgIII	24810.5	2256.79	790484	22.0794	122.762	2.49273e+06	5.71141	NA	NA	NA	Hypomodified
ArgIII	24912.3	2283.93	401787	11.2225	62.0198	839774	1.92411	NA	NA	NA	Hypmodified
ArgIII	24960.7	2296.82	1.11117e+06	31.0366	171.028	5.11389e+06	11.7171	24960.1	GCGCCCGUAGCUCAGCDGGADAGAGCGCUGCC%UCCGKAGGCAGAG7UCUCAGGTPCGAAUCCUGUCGGGCGCGCCA (MODOMICS reported mass)	20.7012	Fully modified
ArgIII	24976.2	2300.95	3.58018e+06	100	550.548	1.5115e+07	34.6319	24976.2	GCGCCCG4AGCUCAGCDGGADAGAGCGCUGCC%UCCGKAGGCAGAG7UCUCAGGTPCGAAUCCUGUCGGGCGCGCCA (4: Potential 4sU8 modification)	2.28758	Alternatively Modified
ArgIII	24990.2	2304.7	878762	24.5452	135.02	4.27493e+06	9.79483	24990.2	GCGCCCG4AGCUCAGCD#GADAGAGCGCUGCC%UCCGKAGGCAGAG7UCUCAGGTPCGAAUCCUGUCGGGCGCGCCA (4: Potential 4sU8 modification and #: Potential G18 methylation)	0.158974	Alternatively Modified
ArgIII	25061.7	2323.76	469639	13.1177	71.8554	1.3521e+06	3.09796	25061.3	GCGCCCGUAGCUCAGCDGGADAGAGCGCUGCC%UCCGKAGGCAGAG7XCUCAGGTPCGAAUCCUGUCGGGCGCGCCA (X: Potential acpU47 modification)	19.4551	Alternatively Modified
ArgIII	25077.3	2327.91	3.26544e+06	91.2088	499.159	9.96892e+06	22.841	25077.3	GCGCCCG4AGCUCAGCDGGADAGAGCGCUGCC%UCCGKAGGCAGAG7XCUCAGGTPCGAAUCCUGUCGGGCGCGCCA (X: Potential acpU47 modification and 4: Potential 4sU8 modification)	0.119841	Alternatively Modified
ArgIII	25091.4	2331.66	745325	20.8181	113.837	4.48743e+06	10.2817	25091.3	GCGCCCG4AGCUCAGCD#GADAGAGCGCUGCC%UCCGKAGGCAGAG7XCUCAGGTPCGAAUCCUGUCGGGCGCGCCA (X: Potential acpU47 modification and 4: Potential 4sU8 modification and #: Potential G18 methylation)	1.68863	Alternatively Modified
fMetI	24760.2	1253.01	2.5772e+06	13.8259	642.894	6.70512e+06	11.1554	NA	NA	NA	Less than unmodified
fMetI	24925.6	1276.85	1.86404e+07	100	4592.58	4.81622e+07	80.1283	24925.1	CGCGGGG4GGAGCAGCCUGGDAGCUCGUCGGGBUCAUAACCCGAAG7UCGUCGGTPCAAAUCCGGCCCCCGCAACCA (MODOMICS reported mass)	19.2461	Fully modified
fMetI	24943	1279.55	902820	4.84335	222.142	5.23902e+06	8.71625	NA	NA	NA	Unknown
Lys	24604.1	3481.92	253945	7.65722	20.1662	NA	NA	NA	NA	NA	Less than unmodified
Lys	24615.5	3479.91	175067	5.27882	13.9118	NA	NA	NA	NA	NA	Less than unmodified
Lys	24634.5	3476.55	806213	24.3099	64.1386	NA	NA	NA	NA	NA	Less than unmodified
Lys	24649.9	3473.84	431021	12.9966	34.3214	NA	NA	NA	NA	NA	Less than unmodified
Lys	24667.7	3470.69	700705	21.1284	55.8552	NA	NA	NA	NA	NA	Less than unmodified
Lys	24711.1	3463.03	232782	7.0191	18.6038	NA	NA	NA	NA	NA	Less than unmodified
Lys	24735.2	3458.78	1.1232e+06	33.8679	89.8949	NA	NA	NA	NA	NA	Unknown
Lys	24752.3	3455.76	646252	19.4865	51.7757	NA	NA	NA	NA	NA	Unknown
Lys	24755.4	3455.2	1.24613e+06	37.5746	99.8545	NA	NA	NA	NA	NA	Unknown
Lys	24768.3	3452.94	3.15957e+06	95.2709	253.377	NA	NA	NA	NA	NA	Unknown
Lys	24777.5	3451.31	1.74455e+06	52.6036	139.979	NA	NA	24778.1	GGGUCGU4AGCUCAGDDGGDAGAGCAGUUGACUSUUeAPCAAUUG7XCGCAGGTPCGAAUCCUGCACGACCCACCA (e= ct6A37, MODOMICS reported mass)	25.6438	Unknown
Lys	24781.6	3450.58	1.81635e+06	54.7685	145.776	NA	NA	NA	GGGUCGU4AGCUCAGDDGGDAGAGCAGUUGACU{UU6APCAAUUG7XCGCAGGTPCGAAUCCUGCACGACCCACCA	NA	Unknown
Lys	24792	3451.79	1.41644e+06	42.7102	113.695	NA	NA	NA	NA	NA	Unknown
Lys	24798.2	3455.98	748592	22.5724	60.0584	NA	NA	NA	NA	NA	Unknown
Lys	24811.9	3465.29	3.31641e+06	100	265.779	NA	NA	NA	NA	NA	Unknown
Lys	24826.6	3475.3	1.6236e+06	48.9567	129.964	NA	NA	NA	NA	NA	Unknown
Lys	24834	3480.33	418255	12.6117	33.46	NA	NA	NA	NA	NA	Unknown
Lys	24857	3495.97	469709	14.1632	37.5075	NA	NA	NA	NA	NA	Unknown
Lys	24872.3	3506.44	171801	5.18033	13.7019	NA	NA	NA	NA	NA	Unknown
Lys	24899.3	3524.75	581912	17.5465	46.311	NA	NA	NA	NA	NA	Unknown
IleI	21211.2	2930.48	593598	20.1275	71.4557	643414	1.06093	NA	NA	NA	Less than unmodified
IleI	25180.8	3556.89	2.94918e+06	100	261.978	9.96378e+06	16.4294	25180.3	AGG CUU GUA GCU CAG GDG GDD AGA GCG CAC CCC UGA UeA GGG UGA G7X CGG UGG TPC AAG UCC ACP CAG GCC UAC CA (e=ct6A37, MODOMICS reported mass)	21.1092	Fully modified
IleI	25195.8	3560.82	2.81469e+06	95.4396	249.855	1.84392e+07	30.4047	25196.3	AGG CUU G4 GCU CAG GDG GDD AGA GCG CAC CCC UGA UeA GGG UGA G7X CGG UGG TPC AAG UCC ACP CAG GCC UAC CA (4: Potential 4sU8 modification, Notably absent from Bommisetti's data set)	20.3368	Hypermodified
IleI	25213.5	3565.44	1.78253e+06	60.4416	158.101	9.92145e+06	16.3596	25212.3	AGGCUUGUAGCUCAGGDGGDDAGAGCGCACCCCUGAUEAGGGUGAG7XCGGUGGTPCAAGUCCACPCAGGCCUACCA (E=mt6A37 alternative modification or ring opening from methylamine)	46.913	Fully modified
IleI	25228.1	3569.25	1.00979e+06	34.2397	89.5022	5.82309e+06	9.60178	25228.4	AGGCUUG4AGCUCAGGDGGDDAGAGCGCACCCCUGAUEAGGGUGAG7XCGGUGGTPCAAGUCCACPCAGGCCUACCA (E=mt6A37 alternative modification or ring opening from methylamine and 4: Potential 4sU8 modification)	12.1505	Hypermodified
IleI	25293.3	3586.32	307781	10.4362	27.197	1.05725e+06	1.74332	25293.4	AGG CUU GUA GCU CAG GDG GDD AGA GCG CAC CCC UGA UeA GGG UGA G7X CGG UGG TPC AAG UCC ACP CAG GCC UAC CA (e=ct6A37, MODOMICS reported mass and isoleucinylation)	3.82058	Fully modified
IleI	25304.1	3589.13	661893	22.4433	58.4588	3.6734e+06	6.05711	NA	NA	NA	Unknown
IleI	25315.3	3592.07	632664	21.4522	55.848	4.51511e+06	7.44503	NA	NA	NA	Unknown
IleI	25510	3643.01	1.86955e+06	63.3921	163.551	1.2508e+06	2.06247	NA	NA	NA	Unknown
IleI	25544.1	3651.91	537470	18.2244	46.945	978085	1.61278	NA	NA	NA	Unknown
IleI	25627.1	3673.62	570295	19.3374	49.6223	1.59144e+06	2.62416	NA	NA	NA	Unknown
IleI	26166.9	3814.82	409834	13.8965	34.7986	1.36998e+06	2.25899	NA	NA	NA	Unknown
IleI	26184.8	3819.51	410178	13.9082	34.7998	1.41892e+06	2.33967	NA	NA	NA	Unknown
GlyIII	20947.6	1727.52	807225	7.70791	145.862	982805	1.02171	NA	Less than unmodified	NA	Less than unmodified
GlyIII	24410.2	2187.01	965106	9.21546	140.32	2.50367e+06	2.60278	NA	Less than unmodified	NA	Less than unmodified
GlyIII	24426.4	2188.49	1.38013e+06	13.1784	200.575	4.18852e+06	4.35433	NA	Less than unmodified	NA	Less than unmodified
GlyIII	24575.3	2202.07	1.02447e+07	97.8226	1482.93	3.04994e+07	31.7068	24574.8	GCGGGAAUAGCUCAGDDGGDAGAGCACGACCUUGCCAAGGUCGGG7UCGCGAGTPCGAGUCUCGUUUCCCGCUCCA (Lack of 4sU8)	20.8578	Hypomodified
GlyIII	24591.1	2203.51	1.04727e+07	100	1515.29	4.30843e+07	44.7898	24590.9	GCGGGAA4AGCUCAGDDGGDAGAGCACGACCUUGCCAAGGUCGGG7UCGCGAGTPCGAGUCUCGUUUCCCGCUCCA (MODOMICS reported mass)	10.6896	Fully modified
GlyIII	24605.6	2204.83	1.27543e+06	12.1786	184.47	9.33414e+06	9.70365	24604.9	GCGGGAA4AGCUCAGDD#GDAGAGCACGACCUUGCCAAGGUCGGG7UCGCGAGTPCGAGUCUCGUUUCCCGCUCCA (#: Potential G18 methylation)	28.8502	Hypermodified
GlyIII	25084.9	2265.38	1.41313e+06	13.4935	202.452	5.59922e+06	5.82087	NA	Unknown	NA	Unknown
LeuI	28156.4	2240.6	2.82925e+07	100	3929.43	7.95664e+07	64.146	28156	GCGAAGGUGGCGGAADD#GDAGACGCGCUAGCUUCAGKPGPUAGUGUCCUUACGGACGUGGGGGTPCAAGUCCCCCCCCUCGCACCA (MODOMICS reported mass)	13.7092	Fully modified
LeuI	28172.5	2242.94	8.88532e+06	31.4052	1233	4.44732e+07	35.854	28172	GCGAAGG4GGCGGAADD#GDAGACGCGCUAGCUUCAGKPGPUAGUGUCCUUACGGACGUGGGGGTPCAAGUCCCCCCCCUCGCACCA (4: Potential 4sU modification identified)	15.4898	Hypermodified
ValI	24515.1	1353.35	1.96362e+06	19.4144	393.122	4.66451e+06	5.63197	NA	NA	NA	Less than unmodified
ValI	24680.3	1357.39	1.01142e+07	100	2022.59	3.81493e+07	46.0618	24680	GGGUGAU4AGCUCAGCDGGGAGAGCACCUCCCUVAC=AGGAGGGG7UCGGCGGTPCGAUCCCGUCAUCACCCACCA (MODOMICS reported mass)	14.7287	Fully modified
ValI	24695.3	1357.75	2.30411e+06	22.7809	460.717	15992625	19.3096	24694	GGGUGAU4AGCUCAGCD#GGAGAGCACCUCCCUVAC=AGGAGGGG7UCGGCGGTPCGAUCCCGUCAUCACCCACCA (#: Potential G18 methylation)	51.2314	Hypermodified
ValI	24779.4	1359.8	4.63007e+06	45.7777	925.263	1.77182e+07	21.3931	24779.1	GGGUGAU4AGCUCAGCDGGGAGAGCACCUCCCUVAC=AGGAGGGG7UCGGCGGTPCGAUCCCGUCAUCACCCACCA (MODOMICS reported mass and valylation)	13.7271	Fully modified
ValI	24795.4	1361.51	548650	5.42453	109.56	6.29736e+06	7.60348	24793.1	GGGUGAU4AGCUCAGCDGGGAGAGCACCUCCCUVAC=AGGAGGGG7UCGGCGGTPCGAUCCCGUCAUCACCCACCA + methylation and valine aminoacylation	89.8453	Hypermodified modified
SerIII	25053.2	2951.26	520498	6.23779	67.642	1.20732e+06	1.40633	30128.2	Less than unmodified	168446	Less than unmodified
SerIII	30302.8	3555.24	8.34427e+06	100	848.275	2.09041e+07	24.3498	30302.4	GGUGAGG4GGCCGAGAGGCDGAAGGCGCUCCC%UGCUeAGGGAGUAUGCGGUCAAAAGCUGCAUCCGGGGTPCGAAUCCCCGCCUCACCGCCA (e=ct6A37 MODOMICS reported mass)	12.3352	Fully modified
SerIII	30317.4	3556.47	6.96545e+06	83.4759	708.062	3.35517e+07	39.0821	30316.4	GGUGAGG4GGCCGAGAG#CDGAAGGCGCUCCC%UGCUeAGGGAGUAUGCGGUCAAAAGCUGCAUCCGGGGTPCGAAUCCCCGCCUCACCGCCA (#:Potential G18 methylation)	30.0462	Hypermodified
SerIII	30335.8	3558.02	3.19188e+06	38.2523	324.44	14884725	17.3382	30334.5	GGUGAGG4GGCCGAGAGGCDGAAGGCGCUCCC%UGCUEAGGGAGUAUGCGGUCAAAAGCUGCAUCCGGGGTPCGAAUCCCCGCCUCACCGCCA (E=mt6A37 alternative modification or ring opening from methylamine)	42.5576	Fully modified
SerIII	30350.7	3559.28	1.83041e+06	21.9362	186.042	9.01216e+06	10.4977	30348.5	GGUGAGG4GGCCGAGAG#CDGAAGGCGCUCCC%UGCUEAGGGAGUAUGCGGUCAAAAGCUGCAUCCGGGGTPCGAAUCCCCGCCUCACCGCCA (E=mt6A37 alternative modification or ring opening from methylamine and #: Potential G18 methylation)	71.2027	Hypermodified
SerIII	30423.1	3565.4	666871	7.99197	67.7599	2.36352e+06	2.7531	30422.8	GGUGAGG4GGCCGAGAGGCDGAAGGCGCUCCC%UGCUEAGGGAGUAUGCGGUCAAAAGCUGCAUCCGGGGTPCGAAUCCCCGCCUCACCGCCA (MODOMICS reported mass +serylation)	9.93882	Fully modified
SerIII	30437.3	3566.59	1.0859e+06	13.0137	110.33	2.7748e+06	3.23218	30437.7	GGUGAGG4GGCCGAGAGGCDGAAGGCGCUCCC%UGCUEAGGGAGUAUGCGGUCAAAAGCUGCAUCCGGGGTPCGAAUCCCCGCCUCACCGCCA (#:Potential G18 methylation and serylation)	15.5834	Hypermodified
SerIII	31389.3	3899.32	614998	7.37031	60.9571	1.15091e+06	1.34061	NA	NA	NA	Unknown
Phe	24646.5	2897.38	2.80912e+06	11.9834	331.893	3.94944e+06	8.87191	NA	NA	NA	Hypomodified
Phe	24731.3	2908.98	1.40508e+06	5.99388	165.541	2.29745e+06	5.16093	NA	NA	NA	Hypomodified
Phe	24811.7	2920.38	2.34419e+07	100	2755.47	3.04306e+07	68.3585	24811.2	GCCCGGA4AGCUCAGDCGGDAGAGCAGGGGAPUGAA*APCCCCGU7XCCUUGGTPCGAUUCCGAGUCCGGGCACCA	20.5187	Fully modified
Phe	24825.9	2922.58	2.34607e+06	10.008	275.698	7.83871e+06	17.6087	24825.2	GCCCGGA4AGCUCAGDC#GDAGAGCAGGGGAPUGAA*APCCCCGU7XCCUUGGTPCGAUUCCGAGUCCGGGCACCA (#: Potential G18 methylation)	26.8759	Hypermodified
